# Harnessing fusion of genome-edited human stem cells to rapidly screen for novel protein functions *in vivo*

**DOI:** 10.1101/2025.06.25.661608

**Authors:** Samantha L. Smith, Yuichiro Iwamoto, Aadhithya Manimaran, David G. Drubin

## Abstract

Genome editing has enabled the integration of fluorescent protein coding sequences into genomes, resulting in expression of in-frame fusion proteins under the control of their natural gene regulatory sequences. While this technique overcomes the well-documented artifacts associated with gene overexpression, editing genomes of metazoan cells incurs a significant time cost compared to simpler organisms, such as yeast. Editing two or more genes to express multiple fluorescent fusion proteins in a single cell line has proven to be a powerful strategy for uncovering spatio-dynamic, and therefore functional, relationships among different proteins, but it can take many months to edit each gene within the same cell line. Here, by utilizing cell fusions, we quickly generated cells expressing pairwise permutations of fluorescent fusion proteins in genome-edited human cells to reveal previously undetected protein-organelle interactions. We fused human induced pluripotent stem cells (hiPSCs) that express in-frame fusions of clathrin-mediated endocytosis (CME) and actin cytoskeleton proteins with hiPSCs that express fluorescently tagged organelle markers, uncovering novel interactions between CME proteins, branched actin filament networks, and lysosomes.

**Significance Statement:**

- Cell fusion can be used to generate new multi-colored genome-edited cell lines, which can be clonally expanded.
- In combination with genome-edited fluorescent cell line libraries such as the collection from the Allen Institute for Cell Science, cell fusion can be used as a screening tool to look for novel protein localization on a variety of intracellular structures.
- Multiple endocytic proteins localize to the surface of lysosomes in healthy, non-stressed cells, and these proteins exhibit a broad range of behaviors on the lysosome surface.
