## Supplementary material for "Harnessing fusion of genome-edited human stem cells to rapidly screen for novel protein functions *in vivo*": Thresholding Information

### Sheet: Parameters
Organelle
	Background Subtraction (Rolling Ball)	Gaussian Blur	Other Details	Threshold used for mask	Ignore Black	Stack histogram
Airyscan
Rab5	10	5		Moments
Tom20	10	5		Otsu
Lamp1	7	2		IsoData
Peroxisomes	10	3		IsoData
ER	10	5		Default		Yes
Golgi	20	5		IsoData	Yes	Yes
HiLo (do exponential fit photobleach correction after background subtraction)
Lamp1	2	0.5		Maxentropy
Rab5	10	3	erode once	otsu	no	yes
Tom20	10	3	erode once	otsu
Peroxisomes	10	3	erode once	Triangle
ER	10	2	erode twice	Triangle
Golgi	20	1		Otsu
AP2
Airyscan
Background Subtraction	Gaussian Blur	Other Details	Threshold used for mask
10	5		Otsu	erode once
HiLo
10	3		Triangle, Stack histogram	Erode once
ArpC3
Airyscan
Background Subtraction	Gaussian Blur	Other Details	Threshold used for mask
Subtract Median Filter (20px)	8		Triangle, Ignore black, Stack histogram	Erode twice
HiLo
10	3		Triangle, Stack histogram	erode once
Z stack size	12	(~2 µm depth)
ROI	draw biggest box that doesnt get excluded from the cell
Order	Co-localizated pixels/AP2 or ARPC3 pixel
	C1- organelle channel
	C2- CME protein

### Sheet: Costes_Analysis
Airyscan								AP2
Organelle-CME protein	Slice	P-value	R^2		P-value	R^2		ARPC3
Rab5_001	11-23	1	0.92841		1	0.95763
Rab5_003	17-29	0.5209	0.82218		0.753	0.98503
Rab5_006	11-23	1	0.91731		0.5161	0.48385
Rab5_007	13-25	1	0.98113		1	0.98519
Tom20_001	16-28	0.3816	0.94434		0.4963	0.58662
Tom20_002	12-24	0.0002	0.97258		0.1957	0.94149
Tom20_003	10-22	0	0.97023		0.0008	0.93509
Tom20_004	8-20	0.4878	0.67128		0.4994	0.40789
Sec61_001	12-24	0.4988	0.77605		0.4916	0.6417
Sec61_002	11-23	0.4957	0.80003		0.4973	0.6046
Sec61_003	18-30	0.008	0.98933		0.4953	0.71075
Sec61_004	11-23	0.3103	0.93111		0.3388	0.94272
Sta1_001	21-33	0.082	0.88971		0.4943	0.58784
Sta1_002	25-37	0.1398	0.99521		0.2815	0.84926
Sta1_003	16-28	0.0018	0.96602		0	0.96213
Sta1_004	18-30	0.9997	0.93657		0.2408	0.9644
Lamp1_001	9-21	0.873	0.93752		0.7052	0.95587
Lamp1_002	12-24	0.9999	93.011		0.9999	0.88668
Lamp1_003	13-25	0.9999	0.98303		0.4973	0.59668
Lamp1_004	2-14	0.9999	0.9601		0.9999	0.92655
PMP34_001	6-18	0.0236	0.94192		0.1754	0.9423
PMP34_002	13-25	0.4958	0.64213		0.1065	0.94391
PMP34_003	18-30	0.2688	0.8337		0	0.98882
PMP34_004	22-34	0.0826	0.88225		0.003	0.98082
Hi-Lo
Organelle-CME protein	Slice	P-value	R^2		P-value	R^2		AP2
Rab5_001		0.9999	0.99391		0.5022	0.51475		ARPC3
Rab5_002		0.551	0.58516		0.6321	0.80092
Rab5_007		1	0.9969		0.5207	0.72741
Rab5_008		0.5084	0.79124		0.5124	0.60807
Rab5_009		1	0.99807		0.6191	0.71698
Tom20_003		0	0.99624		0	0.99247
Tom20_004		0.2662	0.99685		0.4929	0.57728
Tom20_012		0	0.99581		0	0.97408
Tom20_013		0.5005	0.76759		0.5011	0.67724
Sec61_003		0.4963	0.73856		0.4957	0.56452
Sec61_004		0.4921	0.6069		0.4928	0.7183
Sec61_007		0.5007	0.76961		0.499	0.68948
Sec61_008		0.4974	0.47		0.4982	0.64977
Sta1_001		0.0003	0.97017		0.0151	0.945
Sta1_002		0.002	0.968		0	0.99353
Sta1_003		0	0.99211		0	0.99115
Sta1_004		0.9999	0.98349		0	0.96951
Lamp1_003		1	0.98873		1	0.98799
Lamp1_004		0.9999	0.99343		0.99	0.99108
Lamp1_r2_003		0.9996	0.98277		0.4991	0.51125
Lamp1_r2_004		1	0.99194		0.9999	0.98956
PMP34_001		0	0.97854		0.4983	0.62977
PMP34_002		0	0.99354		0.0001	0.98637
PMP34_003		0.4876	0.71647		0.4981	0.60446
PMP34_004		0	0.98442		0	0.99219
